# Infiltrating lipid-rich macrophage subpopulations identified as a regulator of increasing prostate size in human benign prostatic hyperplasia

**DOI:** 10.1101/2024.06.07.597992

**Authors:** Nadia A. Lanman, Era Meco, Philip Fitchev, Andree K. Kolliegbo, Meaghan M. Broman, Yana Filipovich, Harish Kothandaraman, Gregory M. Cresswell, Pooja Talaty, Malgorzata Antoniak, Svetlana Brumer, Alexander P. Glaser, Andrew M. Higgins, Brian T. Helfand, Omar E. Franco, Susan E. Crawford, Timothy L. Ratliff, Simon W. Hayward, Renee E. Vickman

**Author notes:** **Corresponding Author:** To whom correspondence should be addressed: Renee E. Vickman, PhD, Department of Surgery, Endeavor Health, 1001 University Place, Room 272, Evanston, IL 60201-3137.

## Abstract

Macrophages exhibit marked phenotypic heterogeneity within and across disease states, with lipid metabolic reprogramming contributing to macrophage activation and heterogeneity. Chronic inflammation has been observed in human benign prostatic hyperplasia (BPH) tissues, however macrophage activation states and their contributions to this hyperplastic disease have not been defined. We postulated that a shift in macrophage phenotypes with increasing prostate size could involve metabolic alterations resulting in prostatic epithelial or stromal hyperplasia. Single-cell RNA-seq of CD45^+^ transition zone leukocytes from 10 large (>90 grams) and 10 small (<40 grams) human prostates was conducted. Macrophage subpopulations were defined using marker genes. BPH macrophages do not distinctly categorize into M1 and M2 phenotypes. Instead, macrophages with neither polarization signature preferentially accumulate in large versus small prostates. Specifically, macrophage subpopulations with altered lipid metabolism pathways, demarcated by *TREM2* and *MARCO* expression, significantly accumulate with increased prostate volume. *TREM2*^+^ and *MARCO*^+^ macrophage abundance positively correlates with patient body mass index and urinary symptom scores. TREM2^+^ macrophages have significantly higher neutral lipid than TREM2^−^ macrophages from BPH tissues. Lipid-rich macrophages were observed to localize within the stroma in BPH tissues. *In vitro* studies indicate that lipid-loaded macrophages increase prostate epithelial and stromal cell proliferation compared to control macrophages. These data define two new BPH immune subpopulations, TREM2^+^ and MARCO^+^ macrophages, and suggest that lipid-rich macrophages may exacerbate lower urinary tract symptoms in patients with large prostates. Further investigation is needed to evaluate the therapeutic benefit of targeting these cells in BPH.
