## Supplementary Data S1 for "Infiltrating lipid-rich macrophage subpopulations identified as a regulator of increasing prostate size in human benign prostatic hyperplasia"

### Sheet: Sheet1
Supplementary Data S1. Summary of scRNA-seq patient characteristics. General patient and prostate-specific characteristics are indicated for all patients included in the scRNA-seq analysis. Information was gathered via medical record chart review and reflects values prior to or at the time of prostate surgery.
Patient ID	Group	Sample ID	Surgery	Race	Ethnicity	Predicted Prostate Size (CT, TRUS, or MRI) in mL	Age at Surgery	IPSS Prior to Surgery	BMI at Surgery	Diagnosis of BPH?	Prostate Cancer Diagnosis?	Final Gleason Score	5ARI at surgery?	Alpha-blocker at surgery?	Diabetes?	Prostatitis?
EH18-093-003	Small	003	RALP	Caucasian	Non-Hispanic	20	67	6	24.9	No	Yes	3+4	No	No	No	No
EH18-093-004	Small	004	RALP	Caucasian	Non-Hispanic	32.7	61	1	25.1	Yes	Yes	3+3+4	No	No	No	No
EH15-091-0809	Small	006	RALP	Caucasian	Non-Hispanic	17.2	74	7	25.5	No	Yes	3+3	No	No	No	No
EH15-091-1235	Small	007	RALP	Caucasian	Non-Hispanic	25	61	5	26.6	Yes	Yes	3+4	No	No	No	No
EH09-043-376	Small	008	RALP	Caucasian	Non-Hispanic	21	68	0	22.6	No	Yes	3+4	No	No	No	No
EH18-093-009	Small	009	RALP	Caucasian	Non-Hispanic	23.3	63	2	27.2	No	Yes	3+4	No	No	No	No
EH15-091-1155	Small	010	RALP	Caucasian	Non-Hispanic	29.5	68	2	27.8	No	Yes	4+3	No	No	No	No
EH15-091-1144	Small	1144	RALP	Other	Non-Hispanic	29	61	14	26.2	No	Yes	4+3	No	No	No	No
EH09-043-524	Small	013	RALP	Caucasian	Non-Hispanic	31	69	6	27.3	No	Yes	3+4	No	No	No	No
EH15-091-1196	Small	1196	RALP	Caucasian	Non-Hispanic	34	71	3	27.2	No	Yes	3+4	No	No	No	No
EH15-091-766	Large	766	Simple Prostatectomy	Caucasian	Non-Hispanic	227.7	71	27	34.4	Yes	No	n/a	No	No	No	No
EH18-093-012	Large	012	Simple Prostatectomy	Asian	Non-Hispanic	100	67	30	26.3	Yes	Yes	3+3	No	Yes	No	No
EH15-091-1157	Large	1157	Simple Prostatectomy	Caucasian	Non-Hispanic	145	76	17	24.3	Yes	No	n/a	Yes	Yes	No	No
EH15-091-1195	Large	1195	RALP	Caucasian	Non-Hispanic	123	63	8	29	Yes	Yes	3+4	No	No	Mild/ Controlled	No
EH15-091-1338	Large	1338	Simple Prostatectomy	Other	Declined/Unknown	140	51	33	38	Yes	No	n/a	No	No	No	Yes
EH15-091-1344	Large	1344	Simple Prostatectomy	Caucasian	Non-Hispanic	133	64	24	33.6	Yes	No	n/a	Yes	Yes	Yes	Yes
EH15-091-0118	Large	0118	RALP	Caucasian	Non-Hispanic	96.1	68	2	22.5	Yes	Yes	3+4	No	No	No	No
EH15-091-1579	Large	1579	Simple Prostatectomy	Caucasian	Non-Hispanic	114	64	22	24.7	Yes	No	n/a	No	Yes	No	No
EH15-091-1595	Large	1595	Simple Prostatectomy	Caucasian	Non-Hispanic	335	73	7	32.7	Yes	No	n/a	No	No	No	No
EH15-091-1652	Large	1652	Simple Prostatectomy	Caucasian	Non-Hispanic	207	59	18	29.4	Yes	No	n/a	No	Yes	No	No
